# AGO1 regulates pericentromeric regions in mouse embryonic stem cells

**DOI:** 10.1101/2021.07.26.453733

**Authors:** Madlen Müller, Tara Fäh, Moritz Schaefer, Victoria Hermes, Janina Luitz, Patrick Stalder, Rajika Arora, Richard Patryk Ngondo, Constance Ciaudo

## Abstract

Argonaute proteins (AGOs), that play an essential role in cytosolic post-transcriptional gene silencing, have been also reported to function in nuclear processes like transcriptional activation or repression, alternative splicing and, chromatin organization. As most of these studies have been conducted in human cancer cell lines, the relevance of AGOs nuclear functions in the context of mouse early embryonic development remains uninvestigated. Here, we examined a possible role of the AGO1 protein on the distribution of constitutive heterochromatin in mouse Embryonic Stem Cells (mESCs). We observed a specific redistribution of the repressive histone mark H3K9me3 and the heterochromatin protein HP1α, away from pericentromeric regions upon *Ago1* depletion. Furthermore, we demonstrated that major satellite transcripts are strongly upregulated in *Ago1*_KO mESCs and that their levels are partially restored upon AGO1 rescue. We also observed a similar redistribution of H3K9me3 and HP1α in *Drosha*_KO mESCs, suggesting a role for microRNAs (miRNAs) in the regulation of heterochromatin distribution in mESCs. Finally, we showed that specific miRNAs with complementarity to major satellites can partially regulate the expression of these transcripts.

**Summary blurb:** Depletion of AGO1 in mESCs leads to a redistribution of H3K9me3 and HP1α away from pericentromeric regions and is accompanied by an upregulation of major satellites transcripts.
