## Supplementary material for "AGO1 regulates pericentromeric regions in mouse embryonic stem cells": Table S1

### Sheet: Genotyping primers
Genotyping primers
Primer_name	Sequence 5'-3'	Purpose
PS_Ago1_FW_1	GCAGACACGTAAGTCAGAAACG	screening of Ago1_KO2 line
PS_Ago1_RW_1	CAGTTGGTTGCAGATGGAGC	screening of Ago1_KO2 line

### Sheet: sgRNAs
sgRNAs
Name	Sequence	Purpose	Addgene number
pX458_sgAgo1_5	GTTCTAGGGATAGGCAGAGG	generation of Ago1_KO2 line	#172470
pX458_sgAgo1_6	GGCAGCTTTCCAGTGGAAGA	generation of Ago1_KO2 line	#172471

### Sheet: RT-qPCR primers
RT-qPCR primer
Primer_name	Sequence 5'-3'	Reference
MajSat_F_1	GACGACTTGAAAAATGACGAAATC	Martens et al., 2005; Karimi et al., 2011
MajSat_R_1	CATATTCCAGGTCCTTCAGTGTGC	Martens et al., 2005; Karimi et al., 2011
MajSat_F_2	TGGAATATGGCGAGAAAACTG	Camacho et al., 2017
MajSat_R_2	AGGTCCTTCAGTGGGCATTT	Camacho et al., 2017
Gapdh_F	AGGTCGGTGTGAACGGATTTG
Gapdh_R	TGTAGACCATGTAGTTGAGGTCA

### Sheet: ChIP-qPCR primers
ChIP-qPCR primers
Primer_name	Sequence 5'-3'	Reference
MajSat_F_1	GACGACTTGAAAAATGACGAAATC	Martens et al., 2005; Karimi et al., 2011
MajSat_R_1	CATATTCCAGGTCCTTCAGTGTGC	Martens et al., 2005; Karimi et al., 2011
MajSat_F_2	TGGAATATGGCGAGAAAACTG	Camacho et al., 2017
MajSat_R_2	AGGTCCTTCAGTGGGCATTT	Camacho et al., 2017
Dazl_F	TACAAAATGCCCGCAGAAATAG	Karimi et al., 2011
Dazl_R	CCGGACTCAACCTTCTCAATG	Karimi et al., 2011
MusD_F	CCCTTCCTTCATAACTGGTGTCGCA	Karimi et al., 2011
MusD_R	TAGCATCTCTCTGCCATTCTTCAGG	Karimi et al., 2011
Intergenic_F	TCCTGGCCTAAACTAGACTGGA	Ngondo et al., 2018
Intergenic_R	GGGCACTCCAAGATCAACACTA	Ngondo et al., 2018

### Sheet: InFusion cloning primers
InFusion cloning primers
Primer_name	Sequence 5'-3'	Purpose
Ago1_pMSCV_F	AGATTACGCTGGATCCGAAGCGGGACCCTCGGGA	Primer to amplify AGO1 with overhang complementary to pMSCV-PIG
Ago1_pMSCV_R	CGGTAGAATTGGATCCTCAAGCGAAGTACATGGTGCGT	Primer to amplify AGO1 with overhang complementary to pMSCV-PIG
